# Transcriptomic Signatures of Neuroinflammation and Adaptive Immunity in the Human SCG During Cardiac Disease: A Bulk RNA-seq Reanalysis

**DOI:** 10.1101/2025.05.18.654713

**Authors:** Nourelden Rihan

**Affiliations:** Medical Student, Faculty of Medicine, October 6 University, Cairo, Egypt

**Keywords:** Sympathetic nervous system, Superior cervical ganglia, Cardiac disease, RNA sequencing, Neuroinflammation, Immune-metabolic signaling, Human transcriptomics

## Abstract

The superior cervical ganglia (SCG) play an important role in sympathetic and autonomic regulation, yet their molecular adaptations in cardiac disease remain poorly understood. Here, we present an independent exploratory reanalysis of publicly available human bulk RNA-seq data from SCG samples of cardiac disease patients (n = 3) and healthy controls (n = 3) (ENA: PRJNA967653) to uncover novel transcriptomic insights. Differential expression and functional enrichment analyses (GO, KEGG, GSEA) revealed significant neuroinflammatory signatures in cardiac disease, including upregulation of inflammatory chemokines, macrophage activation markers, and complement system components, alongside enrichment of adaptive immune processes, marked by increased expression of multiple MHC class I and II genes, suggesting increased antigen presentation activity. Additionally, we observed metabolic reprogramming in disease samples through increased expression of mitochondrial ATP synthesis genes and enrichment of oxidative phosphorylation and purine metabolism pathways. These findings demonstrate an interplay between neuroimmune activation and metabolic shifts in the SCG during cardiac disease. This re-analysis shows the value of revisiting existing transcriptomic datasets to uncover new biological insights.
