## Supplementary Table 2 - Gene Ontology (GO) Enrichment Analysis Results for "Transcriptomic Signatures of Neuroinflammation and Adaptive Immunity in the Human SCG During Cardiac Disease: A Bulk RNA-seq Reanalysis"

OntologyID	ONTOLOGY	ID	Description	GeneRatio	BgRatio	RichFactor	FoldEnrichment	zScore	pvalue	p.adjust	qvalue	geneID	Count
GO:0044391	CC	GO:0044391	ribosomal subunit	32/693	186/19960	0.17204301075268819	4.9552359229778595	10.278046032034045	6.01177342091933e-14	3.360581342293905e-11	2.9869021628146565e-11	AURKAIP1/GADD45GIP1/MRPL11/MRPL14/MRPL52/MRPL53/MRPL54/MRPS26/RPL13/RPL13A/RPL18/RPL23A/RPL27A/RPL28/RPL35/RPL36/RPL37/RPL37A/RPL38/RPL8/RPLP1/RPLP2/RPS10/RPS11/RPS15/RPS19/RPS2/RPS20/RPS21/RPS28/RPS29/RPS9	32
GO:0022626	CC	GO:0022626	cytosolic ribosome	25/693	118/19960	0.211864406779661	6.102184068285763	10.542251216701908	2.6600870868177923e-13	7.43494340765573e-11	6.608216341989463e-11	APOD/RPL13/RPL13A/RPL18/RPL23A/RPL27A/RPL28/RPL35/RPL36/RPL37/RPL37A/RPL38/RPL8/RPLP1/RPLP2/RPS10/RPS11/RPS15/RPS19/RPS2/RPS20/RPS21/RPS28/RPS29/RPS9	25
GO:0005840	CC	GO:0005840	ribosome	35/693	245/19960	0.14285714285714285	4.1146155431869715	9.30289364112328	1.17480134619818e-12	2.189046508415942e-10	1.9456359137036524e-10	APOD/AURKAIP1/GADD45GIP1/MRPL11/MRPL14/MRPL52/MRPL53/MRPL54/MRPS26/MT3/RPL13/RPL13A/RPL18/RPL22L1/RPL23A/RPL27A/RPL28/RPL35/RPL36/RPL37/RPL37A/RPL38/RPL8/RPLP1/RPLP2/RPS10/RPS11/RPS15/RPS19/RPS2/RPS20/RPS21/RPS28/RPS29/RPS9	35
GO:0002181	BP	GO:0002181	cytoplasmic translation	29/660	165/18986	0.17575757575757575	5.055959595959596	9.930192607319345	5.269562367118604e-13	2.427687382531541e-9	2.1882551092929363e-9	CPEB2/CPEB4/EEF1D/NMNAT2/RPL13/RPL13A/RPL18/RPL22L1/RPL23A/RPL27A/RPL28/RPL35/RPL36/RPL37/RPL37A/RPL38/RPL8/RPLP1/RPLP2/RPS10/RPS11/RPS15/RPS19/RPS2/RPS20/RPS21/RPS28/RPS29/RPS9	29
GO:0003735	MF	GO:0003735	structural constituent of ribosome	29/679	175/18737	0.1657142857142857	4.5728844940037865	9.207974717562456	6.74211365099882e-12	5.454369943658045e-9	5.194975992138038e-9	MRPL11/MRPL14/MRPL52/MRPL54/RPL13/RPL13A/RPL18/RPL22L1/RPL23A/RPL27A/RPL28/RPL35/RPL36/RPL37/RPL37A/RPL38/RPL8/RPLP1/RPLP2/RPS10/RPS11/RPS15/RPS19/RPS2/RPS20/RPS21/RPS28/RPS29/RPS9	29
GO:0015934	CC	GO:0015934	large ribosomal subunit	20/693	114/19960	0.17543859649122806	5.053036631984	8.230484831032745	2.2220555792964157e-9	3.105322672066741e-7	2.7600269300734426e-7	GADD45GIP1/MRPL11/MRPL14/MRPL52/MRPL53/MRPL54/RPL13/RPL13A/RPL18/RPL23A/RPL27A/RPL28/RPL35/RPL36/RPL37/RPL37A/RPL38/RPL8/RPLP1/RPLP2	20
GO:0022625	CC	GO:0022625	cytosolic large ribosomal subunit	14/693	57/19960	0.24561403508771928	7.0742512847776	8.709633257319128	6.269009252162537e-9	7.008752343917717e-7	6.229415509517301e-7	RPL13/RPL13A/RPL18/RPL23A/RPL27A/RPL28/RPL35/RPL36/RPL37/RPL37A/RPL38/RPL8/RPLP1/RPLP2	14
GO:0002495	BP	GO:0002495	antigen processing and presentation of peptide antigen via MHC class II	11/660	35/18986	0.3142857142857143	9.04095238095238	9.03584711175854	1.6075183683761883e-8	3.70291856155455e-5	3.337715770128454e-5	CD74/FCER1G/HLA-DMA/HLA-DMB/HLA-DPB1/HLA-DQB1/HLA-DRA/HLA-DRB1/PYCARD/TRAF6/TREM2	11
GO:0002504	BP	GO:0002504	antigen processing and presentation of peptide or polysaccharide antigen via MHC class II	11/660	37/18986	0.2972972972972973	8.552252252252252	8.726249555806975	3.09178411838744e-8	4.747949811136979e-5	4.279680121767878e-5	CD74/FCER1G/HLA-DMA/HLA-DMB/HLA-DPB1/HLA-DQB1/HLA-DRA/HLA-DRB1/PYCARD/TRAF6/TREM2	11
GO:0042613	CC	GO:0042613	MHC class II protein complex	7/693	17/19960	0.4117647058823529	11.859774212715388	8.495304882957562	8.46759016718879e-7	7.888971505764223e-5	7.011758875286155e-5	CD74/HLA-DMA/HLA-DMB/HLA-DPB1/HLA-DQB1/HLA-DRA/HLA-DRB1	7
GO:0022627	CC	GO:0022627	cytosolic small ribosomal subunit	10/693	42/19960	0.23809523809523808	6.857692571978286	7.207046328983078	1.2833269368192506e-6	9.074110703747856e-5	8.065116753919572e-5	RPS10/RPS11/RPS15/RPS19/RPS2/RPS20/RPS21/RPS28/RPS29/RPS9	10
GO:0042611	CC	GO:0042611	MHC protein complex	8/693	25/19960	0.32	9.216738816738816	7.796331991656024	1.298620494275185e-6	9.074110703747856e-5	8.065116753919572e-5	CD74/HLA-C/HLA-DMA/HLA-DMB/HLA-DPB1/HLA-DQB1/HLA-DRA/HLA-DRB1	8
GO:0006958	BP	GO:0006958	complement activation, classical pathway	11/660	42/18986	0.2619047619047619	7.534126984126985	8.04488425974242	1.3211564844743386e-7	1.5216419809933196e-4	1.371569034539807e-4	C1QA/C1QB/C1R/C2/C3/C4A/C4B/IGHG4/MASP2/NCR3LG1/TREM2	11
GO:0002768	BP	GO:0002768	immune response-regulating cell surface receptor signaling pathway	34/660	369/18986	0.0921409214092141	2.650587172538392	6.076314257233102	2.5357264258957545e-7	2.2188838835206993e-4	2.000044993428572e-4	BAX/BLK/C3/CACNB4/CD160/CREBBP/CYBA/ECSIT/ELF1/EP300/FCER1G/FCGR1A/FCGR3B/GPLD1/HLA-DPB1/HLA-DQB1/HLA-DRB1/IGHG4/IGLC3/IGLC7/IRF3/LY96/LYN/MAPK8/NECTIN2/NINJ1/PAK3/PHPT1/PJA2/PTPN2/TLR4/TRAF6/TREM2/TYROBP	34
GO:2000425	BP	GO:2000425	regulation of apoptotic cell clearance	6/660	10/18986	0.6	17.26	9.7602655280579	3.21583646810071e-7	2.2188838835206993e-4	2.000044993428572e-4	C2/C3/C4A/C4B/CCL2/TREM2	6
GO:0002455	BP	GO:0002455	humoral immune response mediated by circulating immunoglobulin	12/660	56/18986	0.21428571428571427	6.164285714285714	7.344671827370566	3.873251621617065e-7	2.2188838835206993e-4	2.000044993428572e-4	C1QA/C1QB/C1R/C2/C3/C4A/C4B/IGHG4/MASP2/NCR3LG1/TREM2/ZP3	12
GO:0007156	BP	GO:0007156	homophilic cell adhesion via plasma membrane adhesion molecules	21/660	168/18986	0.125	3.595833333333333	6.4133972481294625	4.0066331477816254e-7	2.2188838835206993e-4	2.000044993428572e-4	CADM2/CDH13/EMB/NECTIN2/NECTIN3/PCDH11Y/PCDH7/PCDHA11/PCDHA12/PCDHB10/PCDHB8/PCDHB9/PCDHGA12/PCDHGA2/PCDHGA4/PCDHGA7/PCDHGB1/PCDHGB2/PCDHGC4/PECAM1/ROBO2	21
GO:0006956	BP	GO:0006956	complement activation	13/660	67/18986	0.19402985074626866	5.581592039800995	7.129320774900754	4.334698274731125e-7	2.2188838835206993e-4	2.000044993428572e-4	C1QA/C1QB/C1R/C2/C3/C4A/C4B/CFB/CFHR1/IGHG4/MASP2/NCR3LG1/TREM2	13
GO:0019886	BP	GO:0019886	antigen processing and presentation of exogenous peptide antigen via MHC class II	9/660	31/18986	0.2903225806451613	8.351612903225806	7.774008502307361	7.125129004626781e-7	3.05558729933402e-4	2.7542279816463984e-4	CD74/FCER1G/HLA-DMA/HLA-DMB/HLA-DPB1/HLA-DQB1/HLA-DRA/HLA-DRB1/TRAF6	9
GO:0006163	BP	GO:0006163	purine nucleotide metabolic process	37/660	440/18986	0.08409090909090909	2.4190151515151515	5.715203128033361	7.295736985603261e-7	3.05558729933402e-4	2.7542279816463984e-4	ACACB/ADCY7/APRT/ARL2/ATP5F1D/ATP5ME/CACNB4/DCXR/DDIT4/DNPH1/EP300/GALK1/GUCY1A1/IDO1/IMPDH2/LDHC/NAPRT/NDUFA13/NDUFA3/NDUFB11/NDUFB7/NDUFS5/NDUFS6/NDUFS8/NME3/NME4/NMNAT2/PGLS/PPARA/PRKAA1/PRKAA2/RHOQ/RPTOR/SLC4A7/TALDO1/TREM2/TSPO	37
GO:0002429	BP	GO:0002429	immune response-activating cell surface receptor signaling pathway	31/660	336/18986	0.09226190476190477	2.6540674603174605	5.8053293868527724	8.333755489712807e-7	3.199467628425575e-4	2.883918018150616e-4	BAX/BLK/C3/CACNB4/CD160/CREBBP/CYBA/ECSIT/ELF1/EP300/FCER1G/GPLD1/HLA-DPB1/HLA-DQB1/HLA-DRB1/IGHG4/IGLC3/IGLC7/IRF3/LY96/LYN/NECTIN2/NINJ1/PAK3/PHPT1/PJA2/PTPN2/TLR4/TRAF6/TREM2/TYROBP	31
GO:0002478	BP	GO:0002478	antigen processing and presentation of exogenous peptide antigen	10/660	41/18986	0.24390243902439024	7.016260162601626	7.318374998089481	1.0177152233739575e-6	3.398367115546254e-4	3.063200911845812e-4	CD74/FCER1G/FCGR1A/HLA-DMA/HLA-DMB/HLA-DPB1/HLA-DQB1/HLA-DRA/HLA-DRB1/TRAF6	10
GO:0048002	BP	GO:0048002	antigen processing and presentation of peptide antigen	13/660	72/18986	0.18055555555555555	5.193981481481481	6.7661947176826605	1.0327141223713382e-6	3.398367115546254e-4	3.063200911845812e-4	CD74/FCER1G/FCGR1A/HLA-C/HLA-DMA/HLA-DMB/HLA-DPB1/HLA-DQB1/HLA-DRA/HLA-DRB1/PYCARD/TRAF6/TREM2	13
GO:0006164	BP	GO:0006164	purine nucleotide biosynthetic process	22/660	197/18986	0.1116751269035533	3.2125211505922167	5.923960284992866	1.4930930943214959e-6	4.585786590359421e-4	4.133510355858458e-4	ADCY7/APRT/ATP5F1D/ATP5ME/GUCY1A1/IDO1/IMPDH2/LDHC/NAPRT/NDUFA13/NDUFA3/NDUFB11/NDUFB7/NDUFS5/NDUFS6/NDUFS8/NME3/NME4/NMNAT2/PPARA/SLC4A7/TREM2	22
GO:0015935	CC	GO:0015935	small ribosomal subunit	12/693	74/19960	0.16216216216216217	4.670644670644672	5.999477729811454	8.516527236525603e-6	5.289709694686458e-4	4.7015214685848945e-4	AURKAIP1/MRPS26/RPS10/RPS11/RPS15/RPS19/RPS2/RPS20/RPS21/RPS28/RPS29/RPS9	12
GO:0002449	BP	GO:0002449	lymphocyte mediated immunity	33/660	386/18986	0.08549222797927461	2.4593264248704663	5.49709261709297	2.0275582603059738e-6	5.838100565768513e-4	5.26231403743886e-4	C1QA/C1QB/C1R/C2/C3/C4A/C4B/CD160/CD74/CORO1A/CTSC/ERCC1/FCER1G/FCGR1A/FCGR3B/HCST/HLA-C/HLA-DRA/HLA-DRB1/IGHG4/IGLC3/IGLC7/IRF7/LAG3/MASP2/NCR3LG1/NECTIN2/PRKAA1/RASGRP1/SERPINB9/TRAF6/TREM2/ZP3	33
GO:0009117	BP	GO:0009117	nucleotide metabolic process	39/660	500/18986	0.078	2.2438	5.34881414429608	2.365611573484458e-6	6.410807364142882e-4	5.778537249161727e-4	ACACB/ADCY7/APRT/ARL2/ATP5F1D/ATP5ME/CACNB4/DCXR/DDIT4/DNPH1/EP300/GALK1/GUCY1A1/IDO1/IMPDH2/LDHC/NAPRT/NAXE/NDUFA13/NDUFA3/NDUFB11/NDUFB7/NDUFS5/NDUFS6/NDUFS8/NME3/NME4/NMNAT2/PGLS/PPARA/PRKAA1/PRKAA2/RHOQ/RPTOR/RRM2B/SLC4A7/TALDO1/TREM2/TSPO	39
GO:0002443	BP	GO:0002443	leukocyte mediated immunity	38/660	485/18986	0.07835051546391752	2.2538831615120274	5.308523758138797	2.8673175422180334e-6	7.338739953888045e-4	6.614951873713534e-4	C1QA/C1QB/C1R/C2/C3/C4A/C4B/CD160/CD74/CORO1A/CTSC/ERCC1/FCER1G/FCGR1A/FCGR3B/HCST/HLA-C/HLA-DRA/HLA-DRB1/IGHG4/IGLC3/IGLC7/IRF7/ITGB2/LAG3/LYN/MASP2/NCR3LG1/NECTIN2/PRKAA1/PTGDS/RASGRP1/SERPINB9/TLR4/TRAF6/TREM2/TYROBP/ZP3	38
GO:0098553	CC	GO:0098553	lumenal side of endoplasmic reticulum membrane	8/693	35/19960	0.22857142857142856	6.583384869099154	6.269911057401781	2.0779914473154704e-5	0.001161597219049348	0.001032433645403055	ALG8/CD74/HLA-C/HLA-DPB1/HLA-DQB1/HLA-DRA/HLA-DRB1/PKD2	8
GO:0001906	BP	GO:0001906	cell killing	25/660	264/18986	0.0946969696969697	2.7241161616161618	5.353475176793858	6.047771995093264e-6	0.0014320502716133935	0.001290813366733652	C3/CCL13/CCL19/CD160/CFHR1/CORO1A/CTSC/CXCL10/FCGR1A/FCGR3B/GBP2/HAMP/HCST/HLA-C/HLA-DRA/HLA-DRB1/LAG3/MAPK8/NECTIN2/NINJ1/RASGRP1/ROMO1/RPS19/SERPINB9/TYROBP	25
GO:0009206	BP	GO:0009206	purine ribonucleoside triphosphate biosynthetic process	15/660	111/18986	0.13513513513513514	3.8873873873873874	5.789839058426992	6.895128164848442e-6	0.0014320502716133935	0.001290813366733652	ATP5F1D/ATP5ME/IMPDH2/LDHC/NDUFA13/NDUFA3/NDUFB11/NDUFB7/NDUFS5/NDUFS6/NDUFS8/NME3/NME4/PPARA/TREM2	15
GO:0019884	BP	GO:0019884	antigen processing and presentation of exogenous antigen	10/660	50/18986	0.2	5.753333333333334	6.386789136269384	7.031777770326772e-6	0.0014320502716133935	0.001290813366733652	CD74/FCER1G/FCGR1A/HLA-DMA/HLA-DMB/HLA-DPB1/HLA-DQB1/HLA-DRA/HLA-DRB1/TRAF6	10
GO:0006970	BP	GO:0006970	response to osmotic stress	13/660	85/18986	0.15294117647058825	4.399607843137256	5.961277264203809	7.10982447682269e-6	0.0014320502716133935	0.001290813366733652	BAX/CASP1/MYLK/NINJ1/PAPPA2/PKD2/PKN1/PYCARD/RPTOR/SLC12A2/SLC12A6/TSC22D4/TSPO	13
GO:0009165	BP	GO:0009165	nucleotide biosynthetic process	23/660	233/18986	0.09871244635193133	2.8396280400572245	5.3618669317835765	7.149371879120479e-6	0.0014320502716133935	0.001290813366733652	ADCY7/APRT/ATP5F1D/ATP5ME/GUCY1A1/IDO1/IMPDH2/LDHC/NAPRT/NDUFA13/NDUFA3/NDUFB11/NDUFB7/NDUFS5/NDUFS6/NDUFS8/NME3/NME4/NMNAT2/PPARA/RRM2B/SLC4A7/TREM2	23
GO:0009145	BP	GO:0009145	purine nucleoside triphosphate biosynthetic process	15/660	112/18986	0.13392857142857142	3.852678571428571	5.746101632715945	7.710197009094708e-6	0.0014800365675374716	0.0013340669824946764	ATP5F1D/ATP5ME/IMPDH2/LDHC/NDUFA13/NDUFA3/NDUFB11/NDUFB7/NDUFS5/NDUFS6/NDUFS8/NME3/NME4/PPARA/TREM2	15
GO:0009152	BP	GO:0009152	purine ribonucleotide biosynthetic process	18/660	156/18986	0.11538461538461539	3.319230769230769	5.519815106845998	8.38662583565853e-6	0.001487081988738532	0.0013404175443714962	ADCY7/APRT/ATP5F1D/ATP5ME/GUCY1A1/IMPDH2/LDHC/NDUFA13/NDUFA3/NDUFB11/NDUFB7/NDUFS5/NDUFS6/NDUFS8/NME3/NME4/PPARA/TREM2	18
GO:0009205	BP	GO:0009205	purine ribonucleoside triphosphate metabolic process	24/660	252/18986	0.09523809523809523	2.7396825396825397	5.275922951014553	8.392474865900115e-6	0.001487081988738532	0.0013404175443714962	ARL2/ATP5F1D/ATP5ME/DDIT4/EP300/GALK1/IMPDH2/LDHC/NDUFA13/NDUFA3/NDUFB11/NDUFB7/NDUFS5/NDUFS6/NDUFS8/NME3/NME4/PPARA/PRKAA1/PRKAA2/RHOQ/RPTOR/TREM2/TSPO	24
GO:0002220	BP	GO:0002220	innate immune response activating cell surface receptor signaling pathway	14/660	100/18986	0.14	4.027333333333334	5.760148468580272	9.169901035115614e-6	0.0015235047428592097	0.001373248080285054	CREBBP/CYBA/ECSIT/EP300/IRF3/LY96/LYN/NINJ1/PAK3/PJA2/TLR4/TRAF6/TREM2/TYROBP	14
GO:0071214	BP	GO:0071214	cellular response to abiotic stimulus	29/660	342/18986	0.0847953216374269	2.439278752436647	5.097202030004247	9.821128972229938e-6	0.0015235047428592097	0.001373248080285054	ATM/BARD1/BAX/CASP1/COPS9/CREBBP/EEF1D/EP300/ERCC1/ERCC4/GNA11/GPLD1/GTF2H5/MAPK8/MMP3/MYLK/NFATC4/NINJ1/PKD2/POLD1/POLH/POLK/PYCARD/RPTOR/SIPA1/SLC12A6/TIMP1/TLR4/TSPO	29
GO:0104004	BP	GO:0104004	cellular response to environmental stimulus	29/660	342/18986	0.0847953216374269	2.439278752436647	5.097202030004247	9.821128972229938e-6	0.0015235047428592097	0.001373248080285054	ATM/BARD1/BAX/CASP1/COPS9/CREBBP/EEF1D/EP300/ERCC1/ERCC4/GNA11/GPLD1/GTF2H5/MAPK8/MMP3/MYLK/NFATC4/NINJ1/PKD2/POLD1/POLH/POLK/PYCARD/RPTOR/SIPA1/SLC12A6/TIMP1/TLR4/TSPO	29
GO:0002399	BP	GO:0002399	MHC class II protein complex assembly	6/660	16/18986	0.375	10.7875	7.432613132153318	1.0251497075892228e-5	0.0015235047428592097	0.001373248080285054	HLA-DMA/HLA-DMB/HLA-DPB1/HLA-DQB1/HLA-DRA/HLA-DRB1	6
GO:0002503	BP	GO:0002503	peptide antigen assembly with MHC class II protein complex	6/660	16/18986	0.375	10.7875	7.432613132153318	1.0251497075892228e-5	0.0015235047428592097	0.001373248080285054	HLA-DMA/HLA-DMB/HLA-DPB1/HLA-DQB1/HLA-DRA/HLA-DRB1	6
GO:0009141	BP	GO:0009141	nucleoside triphosphate metabolic process	25/660	274/18986	0.09124087591240876	2.6246958637469584	5.140799656887669	1.1559945470839138e-5	0.0016605549642843324	0.001496781633007367	ARL2/ATP5F1D/ATP5ME/DDIT4/EP300/GALK1/IMPDH2/LDHC/NDUFA13/NDUFA3/NDUFB11/NDUFB7/NDUFS5/NDUFS6/NDUFS8/NME3/NME4/PPARA/PRKAA1/PRKAA2/RHOQ/RPTOR/RRM2B/TREM2/TSPO	25
GO:0009201	BP	GO:0009201	ribonucleoside triphosphate biosynthetic process	15/660	116/18986	0.12931034482758622	3.7198275862068972	5.5760652388521486	1.1894576475229645e-5	0.0016605549642843324	0.001496781633007367	ATP5F1D/ATP5ME/IMPDH2/LDHC/NDUFA13/NDUFA3/NDUFB11/NDUFB7/NDUFS5/NDUFS6/NDUFS8/NME3/NME4/PPARA/TREM2	15
GO:0009199	BP	GO:0009199	ribonucleoside triphosphate metabolic process	24/660	258/18986	0.09302325581395349	2.675968992248062	5.143675464291175	1.2477700409605036e-5	0.0016907284055014823	0.001523979198634423	ARL2/ATP5F1D/ATP5ME/DDIT4/EP300/GALK1/IMPDH2/LDHC/NDUFA13/NDUFA3/NDUFB11/NDUFB7/NDUFS5/NDUFS6/NDUFS8/NME3/NME4/PPARA/PRKAA1/PRKAA2/RHOQ/RPTOR/TREM2/TSPO	24
GO:0009144	BP	GO:0009144	purine nucleoside triphosphate metabolic process	24/660	259/18986	0.09266409266409266	2.6656370656370654	5.12200007953599	1.331173027786356e-5	0.0017308653096334975	0.0015601575740587315	ARL2/ATP5F1D/ATP5ME/DDIT4/EP300/GALK1/IMPDH2/LDHC/NDUFA13/NDUFA3/NDUFB11/NDUFB7/NDUFS5/NDUFS6/NDUFS8/NME3/NME4/PPARA/PRKAA1/PRKAA2/RHOQ/RPTOR/TREM2/TSPO	24
GO:0016064	BP	GO:0016064	immunoglobulin mediated immune response	21/660	209/18986	0.10047846889952153	2.8904306220095695	5.215118857808762	1.3525320413893185e-5	0.0017308653096334975	0.0015601575740587315	C1QA/C1QB/C1R/C2/C3/C4A/C4B/CD74/ERCC1/FCER1G/FCGR1A/FCGR3B/IGHG4/IGLC3/IGLC7/IRF7/MASP2/NCR3LG1/NECTIN2/TREM2/ZP3	21
GO:0019724	BP	GO:0019724	B cell mediated immunity	21/660	212/18986	0.09905660377358491	2.8495283018867927	5.139181222755116	1.6807054134236522e-5	0.0020927053620656126	0.0018863109120786086	C1QA/C1QB/C1R/C2/C3/C4A/C4B/CD74/ERCC1/FCER1G/FCGR1A/FCGR3B/IGHG4/IGLC3/IGLC7/IRF7/MASP2/NCR3LG1/NECTIN2/TREM2/ZP3	21
GO:0002274	BP	GO:0002274	myeloid leukocyte activation	23/660	247/18986	0.0931174089068826	2.6786774628879892	5.039482695464153	1.853419634711492e-5	0.002247027436083117	0.002025412869511589	ADAM10/ADGRF5/AIF1/ATM/BATF2/C1QA/CD74/CTSC/FCER1G/FN1/HAMP/ITGB2/JMJD6/LYN/NECTIN2/PJA2/PTGDS/PYCARD/RASGRP1/TLR4/TRAF6/TREM2/TYROBP	23
GO:0043277	BP	GO:0043277	apoptotic cell clearance	9/660	45/18986	0.2	5.753333333333334	6.058240403477586	2.0266520942759506e-5	0.00239404774316136	0.0021579332015974695	C2/C3/C4A/C4B/CCL2/JMJD6/MARCO/TREM2/TYROBP	9
GO:0002833	BP	GO:0002833	positive regulation of response to biotic stimulus	32/660	416/18986	0.07692307692307693	2.212820512820513	4.746578574526475	2.4996604878734404e-5	0.002878983966908235	0.0025950422696475587	ABHD17A/BANF1/CASP1/CD160/CREBBP/CYBA/ECSIT/EMILIN1/EP300/GBP2/HLA-DRB1/IRF3/IRF7/LAG3/LY86/LY96/LYN/MAPK8/NECTIN2/NINJ1/PAK3/PJA2/PRKAA1/PYCARD/RASGRP1/RPS19/SLC15A3/TLR4/TRAF6/TREM2/TYROBP/WASHC4	32
GO:0009142	BP	GO:0009142	nucleoside triphosphate biosynthetic process	15/660	124/18986	0.12096774193548387	3.47983870967742	5.257555121906446	2.6678890008820732e-5	0.0029977962505033443	0.0027021366132168882	ATP5F1D/ATP5ME/IMPDH2/LDHC/NDUFA13/NDUFA3/NDUFB11/NDUFB7/NDUFS5/NDUFS6/NDUFS8/NME3/NME4/PPARA/TREM2	15
GO:0002460	BP	GO:0002460	adaptive immune response based on somatic recombination of immune receptors built from immunoglobulin superfamily domains	31/660	400/18986	0.0775	2.229416666666667	4.716062511221896	2.8918811817608644e-5	0.0031719678369275008	0.00285913041177133	C1QA/C1QB/C1R/C2/C3/C4A/C4B/CCL19/CD74/CTSC/EP300/ERCC1/FCER1G/FCGR1A/FCGR3B/HLA-C/HLA-DRA/HLA-DRB1/IGHG4/IGLC3/IGLC7/IRF7/MASP2/NCR3LG1/NECTIN2/PKN1/PRKAA1/TLR4/TRAF6/TREM2/ZP3	31
GO:0009260	BP	GO:0009260	ribonucleotide biosynthetic process	18/660	171/18986	0.10526315789473684	3.028070175438596	5.05559586164457	2.960595115864609e-5	0.0031719678369275008	0.00285913041177133	ADCY7/APRT/ATP5F1D/ATP5ME/GUCY1A1/IMPDH2/LDHC/NDUFA13/NDUFA3/NDUFB11/NDUFB7/NDUFS5/NDUFS6/NDUFS8/NME3/NME4/PPARA/TREM2	18
GO:0006909	BP	GO:0006909	phagocytosis	22/660	239/18986	0.09205020920502092	2.6479776847977687	4.865503785776037	3.341750464494994e-5	0.003498964634074645	0.003153876933596353	ADIPOQ/AIF1/C2/C3/C4A/C4B/CCL2/CD302/CORO1A/CYBA/FCER1G/FCGR1A/ITGB2/JMJD6/LYN/MARCO/PECAM1/PYCARD/RAB39A/TLR4/TREM2/TYROBP	22
GO:0009150	BP	GO:0009150	purine ribonucleotide metabolic process	28/660	348/18986	0.08045977011494253	2.31455938697318	4.696924793609133	3.6056733530572846e-5	0.0036914082527855357	0.003327340673172161	ADCY7/APRT/ARL2/ATP5F1D/ATP5ME/CACNB4/DDIT4/EP300/GALK1/GUCY1A1/IMPDH2/LDHC/NDUFA13/NDUFA3/NDUFB11/NDUFB7/NDUFS5/NDUFS6/NDUFS8/NME3/NME4/PPARA/PRKAA1/PRKAA2/RHOQ/RPTOR/TREM2/TSPO	28
GO:0098742	BP	GO:0098742	cell-cell adhesion via plasma-membrane adhesion molecules	24/660	280/18986	0.08571428571428572	2.4657142857142857	4.689011510326774	4.754680384471625e-5	0.004761915767665386	0.004292268676599671	ADIPOQ/CADM2/CDH13/EMB/GRID2/ITGB2/NECTIN2/NECTIN3/PCDH11Y/PCDH7/PCDHA11/PCDHA12/PCDHB10/PCDHB8/PCDHB9/PCDHGA12/PCDHGA2/PCDHGA4/PCDHGA7/PCDHGB1/PCDHGB2/PCDHGC4/PECAM1/ROBO2	24
GO:0072522	BP	GO:0072522	purine-containing compound biosynthetic process	23/660	263/18986	0.08745247148288973	2.515716096324461	4.6973340458550625	4.9888991902890825e-5	0.004848536417485274	0.0043703463075593	ACACB/ADCY7/APRT/ATP5F1D/ATP5ME/GUCY1A1/IDO1/IMPDH2/LDHC/NAPRT/NDUFA13/NDUFA3/NDUFB11/NDUFB7/NDUFS5/NDUFS6/NDUFS8/NME3/NME4/NMNAT2/PPARA/SLC4A7/TREM2	23
GO:0046390	BP	GO:0046390	ribose phosphate biosynthetic process	18/660	178/18986	0.10112359550561797	2.9089887640449437	4.8560761975760975	5.051655047521015e-5	0.004848536417485274	0.0043703463075593	ADCY7/APRT/ATP5F1D/ATP5ME/GUCY1A1/IMPDH2/LDHC/NDUFA13/NDUFA3/NDUFB11/NDUFB7/NDUFS5/NDUFS6/NDUFS8/NME3/NME4/PPARA/TREM2	18
GO:0002396	BP	GO:0002396	MHC protein complex assembly	6/660	21/18986	0.2857142857142857	8.219047619047618	6.281401556496193	5.9862913630021556e-5	0.005508261858344698	0.004965005890617216	HLA-DMA/HLA-DMB/HLA-DPB1/HLA-DQB1/HLA-DRA/HLA-DRB1	6
GO:0002501	BP	GO:0002501	peptide antigen assembly with MHC protein complex	6/660	21/18986	0.2857142857142857	8.219047619047618	6.281401556496193	5.9862913630021556e-5	0.005508261858344698	0.004965005890617216	HLA-DMA/HLA-DMB/HLA-DPB1/HLA-DQB1/HLA-DRA/HLA-DRB1	6
GO:0019882	BP	GO:0019882	antigen processing and presentation	14/660	118/18986	0.11864406779661017	3.412994350282486	4.989738688633713	6.097706854256124e-5	0.005508261858344698	0.004965005890617216	CCL19/CD74/FCER1G/FCGR1A/HLA-C/HLA-DMA/HLA-DMB/HLA-DPB1/HLA-DQB1/HLA-DRA/HLA-DRB1/PYCARD/TRAF6/TREM2	14
GO:0032279	CC	GO:0032279	asymmetric synapse	28/693	375/19960	0.07466666666666667	2.150572390572391	4.265763285060439	1.3004250873979546e-4	0.006131173433806825	0.00544941881321311	ABHD17A/ADAM10/ADAM22/ANKS1B/CAMK2B/CAP2/CPEB4/CTNND2/DAPK1/DNAJC6/FABP5/GRIA2/GRID2/HOMER1/HOMER2/NECTIN3/PAK3/PCLO/PJA2/PLPPR4/PLXNC1/RGS7BP/RPL38/RPL8/RPS19/SHANK2/SHARPIN/ZDHHC2	28
GO:0099572	CC	GO:0099572	postsynaptic specialization	29/693	396/19960	0.07323232323232323	2.109259988047867	4.228448752914791	1.3877308705635124e-4	0.006131173433806825	0.00544941881321311	ABHD17A/ADAM10/ADAM22/ANKS1B/CAMK2B/CAP2/CPEB4/CTNND2/DAPK1/DNAJC6/FABP5/GABRA1/GRIA2/GRID2/HOMER1/HOMER2/LYN/NECTIN3/PAK3/PCLO/PJA2/PLPPR4/RGS7BP/RPL38/RPL8/RPS19/SHANK2/SHARPIN/ZDHHC2	29
GO:0014069	CC	GO:0014069	postsynaptic density	27/693	359/19960	0.07520891364902507	2.1661903556053974	4.228696469303403	1.5150658945936056e-4	0.006131173433806825	0.00544941881321311	ABHD17A/ADAM10/ADAM22/ANKS1B/CAMK2B/CAP2/CPEB4/CTNND2/DAPK1/DNAJC6/FABP5/GRIA2/GRID2/HOMER1/HOMER2/NECTIN3/PAK3/PCLO/PJA2/PLPPR4/RGS7BP/RPL38/RPL8/RPS19/SHANK2/SHARPIN/ZDHHC2	27
GO:0098798	CC	GO:0098798	mitochondrial protein-containing complex	17/693	178/19960	0.09550561797752809	2.750782301344099	4.449754057809215	1.619694901341106e-4	0.006131173433806825	0.00544941881321311	ACACB/AURKAIP1/BAX/CHCHD10/GADD45GIP1/MICOS13/MICU3/MRPL11/MRPL14/MRPL52/MRPL53/MRPL54/MRPS26/POLRMT/ROMO1/TIMM13/TOMM7	17
GO:0098576	CC	GO:0098576	lumenal side of membrane	8/693	46/19960	0.17391304347826086	5.009097183010226	5.162679990702474	1.6452164849213306e-4	0.006131173433806825	0.00544941881321311	ALG8/CD74/HLA-C/HLA-DPB1/HLA-DQB1/HLA-DRA/HLA-DRB1/PKD2	8
GO:0034644	BP	GO:0034644	cellular response to UV	12/660	91/18986	0.13186813186813187	3.7934065934065937	5.069029624313703	7.218807030011943e-5	0.006395585382166349	0.005764816545222088	BAX/COPS9/CREBBP/EP300/ERCC1/ERCC4/MMP3/NFATC4/POLD1/POLH/POLK/TIMP1	12
GO:0005925	CC	GO:0005925	focal adhesion	30/693	424/19960	0.07075471698113207	2.0378992077105282	4.096842263891314	1.9558543623440043e-4	0.006833266178439365	0.0060734424935945394	ADAM10/AKAP12/ARL2/ARPC1B/CDH13/CLASP2/ENAH/HSPB1/ITGB2/ITGB4/NECTIN2/NHS/PPIB/PPP1R12A/RPL13A/RPL18/RPL37A/RPL38/RPL8/RPLP1/RPLP2/RPS10/RPS11/RPS15/RPS19/RPS2/RPS29/RPS9/RRAS/SLC4A2	30
GO:0009259	BP	GO:0009259	ribonucleotide metabolic process	28/660	368/18986	0.07608695652173914	2.1887681159420294	4.37016638422807	9.557991347937016e-5	0.008308238894329403	0.007488833340141317	ADCY7/APRT/ARL2/ATP5F1D/ATP5ME/CACNB4/DDIT4/EP300/GALK1/GUCY1A1/IMPDH2/LDHC/NDUFA13/NDUFA3/NDUFB11/NDUFB7/NDUFS5/NDUFS6/NDUFS8/NME3/NME4/PPARA/PRKAA1/PRKAA2/RHOQ/RPTOR/TREM2/TSPO	28
GO:0002223	BP	GO:0002223	stimulatory C-type lectin receptor signaling pathway	6/660	23/18986	0.2608695652173913	7.504347826086956	5.923216138900845	1.0494254706516349e-4	0.008633398470164432	0.007781923837820864	CREBBP/EP300/LYN/PAK3/TRAF6/TYROBP	6
GO:1990840	BP	GO:1990840	response to lectin	6/660	23/18986	0.2608695652173913	7.504347826086956	5.923216138900845	1.0494254706516349e-4	0.008633398470164432	0.007781923837820864	CREBBP/EP300/LYN/PAK3/TRAF6/TYROBP	6
GO:1990858	BP	GO:1990858	cellular response to lectin	6/660	23/18986	0.2608695652173913	7.504347826086956	5.923216138900845	1.0494254706516349e-4	0.008633398470164432	0.007781923837820864	CREBBP/EP300/LYN/PAK3/TRAF6/TYROBP	6
GO:0005788	CC	GO:0005788	endoplasmic reticulum lumen	24/693	314/19960	0.07643312101910828	2.2014503543165964	4.069701363837172	2.730975179968817e-4	0.008980088974132758	0.00798154975198317	ADAM10/ADAMTS5/ADAMTSL4/ARSI/BGLAP/C3/C4A/COL7A1/CST3/CTSC/DBI/DNAJC10/FN1/PDIA2/PPIB/RCN1/RCN3/RNASET2/SDF2L1/SELENOM/SHISA5/TIMP1/TMEM132A/VWA1	24
GO:0030055	CC	GO:0030055	cell-substrate junction	30/693	434/19960	0.06912442396313365	1.9909430047678898	3.958365166815608	2.912370297194678e-4	0.009044527756287916	0.008038823276467181	ADAM10/AKAP12/ARL2/ARPC1B/CDH13/CLASP2/ENAH/HSPB1/ITGB2/ITGB4/NECTIN2/NHS/PPIB/PPP1R12A/RPL13A/RPL18/RPL37A/RPL38/RPL8/RPLP1/RPLP2/RPS10/RPS11/RPS15/RPS19/RPS2/RPS29/RPS9/RRAS/SLC4A2	30
GO:0098883	BP	GO:0098883	synapse pruning	5/660	15/18986	0.3333333333333333	9.588888888888889	6.315110140308021	1.1232915414619078e-4	0.009078954616692999	0.00818353671480559	C1QA/C1QB/C3/PLXNC1/TREM2	5
GO:0009411	BP	GO:0009411	response to UV	16/660	157/18986	0.10191082802547771	2.931634819532909	4.612163040398827	1.1886096998803804e-4	0.009441249805773986	0.008510100301321417	BAX/COPS9/CREBBP/EP300/ERCC1/ERCC4/GPX1/MAPK8/MMP3/NFATC4/POLD1/POLH/POLK/PRIMPOL/PRKAA1/TIMP1	16
GO:0019693	BP	GO:0019693	ribose phosphate metabolic process	28/660	376/18986	0.07446808510638298	2.1421985815602835	4.245274527054404	1.3761859410194225e-4	0.010651323820710866	0.009600829966459364	ADCY7/APRT/ARL2/ATP5F1D/ATP5ME/CACNB4/DDIT4/EP300/GALK1/GUCY1A1/IMPDH2/LDHC/NDUFA13/NDUFA3/NDUFB11/NDUFB7/NDUFS5/NDUFS6/NDUFS8/NME3/NME4/PPARA/PRKAA1/PRKAA2/RHOQ/RPTOR/TREM2/TSPO	28
GO:0042116	BP	GO:0042116	macrophage activation	13/660	112/18986	0.11607142857142858	3.3389880952380957	4.711383696558644	1.3871921624542045e-4	0.010651323820710866	0.009600829966459364	ADGRF5/AIF1/ATM/C1QA/CD74/CTSC/HAMP/ITGB2/JMJD6/PJA2/TLR4/TREM2/TYROBP	13
GO:0046034	BP	GO:0046034	ATP metabolic process	20/660	228/18986	0.08771929824561403	2.523391812865497	4.391664980068626	1.45601838370759e-4	0.010996519170066993	0.009911980196249254	ARL2/ATP5F1D/ATP5ME/DDIT4/EP300/GALK1/LDHC/NDUFA13/NDUFA3/NDUFB11/NDUFB7/NDUFS5/NDUFS6/NDUFS8/PPARA/PRKAA1/PRKAA2/RPTOR/TREM2/TSPO	20
GO:1901293	BP	GO:1901293	nucleoside phosphate biosynthetic process	25/660	321/18986	0.0778816199376947	2.240394600207684	4.253454715375474	1.554277625646473e-4	0.011549285518311777	0.010410229597920775	ACACB/ADCY7/APRT/ATP5F1D/ATP5ME/GUCY1A1/IDO1/IMPDH2/LDHC/MPI/NAPRT/NDUFA13/NDUFA3/NDUFB11/NDUFB7/NDUFS5/NDUFS6/NDUFS8/NME3/NME4/NMNAT2/PPARA/RRM2B/SLC4A7/TREM2	25
GO:0023026	MF	GO:0023026	MHC class II protein complex binding	7/679	27/18737	0.25925925925925924	7.154257350133639	6.2052479961739495	3.748639120843961e-5	0.011699127300700976	0.011142750873870422	CD74/HLA-DMA/HLA-DMB/HLA-DPB1/HLA-DQB1/HLA-DRA/HLA-DRB1	7
GO:0023023	MF	GO:0023023	MHC protein complex binding	8/679	37/18737	0.21621621621621623	5.966484894319946	5.863645137497565	4.33836611892496e-5	0.011699127300700976	0.011142750873870422	CD160/CD74/HLA-DMA/HLA-DMB/HLA-DPB1/HLA-DQB1/HLA-DRA/HLA-DRB1	8
GO:0022604	BP	GO:0022604	regulation of cell morphogenesis	21/660	248/18986	0.0846774193548387	2.4358870967741932	4.319444949228155	1.645277386214911e-4	0.012031417330622372	0.010844810841466709	ARHGAP15/BRWD3/CAMK2B/CCL13/CCL2/CDC42EP5/CORO1A/CUL7/FN1/HEXB/ITGB2/MARK2/MOV10/MYO9A/PDZD8/PLXNC1/RHOQ/RIMS1/SLC23A2/STAU2/VIL1	21
GO:0002761	BP	GO:0002761	regulation of myeloid leukocyte differentiation	14/660	130/18986	0.1076923076923077	3.097948717948718	4.5549664965499685	1.7441546681710803e-4	0.012555188369162761	0.011316924615024527	ADIPOQ/BGLAP/CD74/HLA-DRB1/IL34/IRF7/LYN/PPARGC1B/PTPN2/RPTOR/TLR4/TRAF6/TREM2/TYROBP	14
GO:0006754	BP	GO:0006754	ATP biosynthetic process	12/660	100/18986	0.12	3.4519999999999995	4.665453879638458	1.809515370125682e-4	0.012825288169490795	0.011560385643960835	ATP5F1D/ATP5ME/LDHC/NDUFA13/NDUFA3/NDUFB11/NDUFB7/NDUFS5/NDUFS6/NDUFS8/PPARA/TREM2	12
GO:0140895	BP	GO:0140895	cell surface toll-like receptor signaling pathway	10/660	72/18986	0.1388888888888889	3.9953703703703702	4.832462724738582	1.8468138503642344e-4	0.012891320316103072	0.011619905326454395	CYBA/ECSIT/IRF3/LY96/LYN/NINJ1/PJA2/TLR4/TRAF6/TREM2	10
GO:0051235	BP	GO:0051235	maintenance of location	26/660	345/18986	0.07536231884057971	2.1679227053140098	4.15463115256344	1.954402233679241e-4	0.013438703120239199	0.012113302139614463	ACACB/AKAP6/ALKBH7/ARL2/BARD1/BAX/C3/CCL19/CHCHD10/COPS9/CORO1A/CXCL10/CYBA/G3BP2/GP1BA/HEXB/LYN/MTLN/OSBPL8/PDIA2/PKD2/PLA2G4C/PPARA/PTPN2/TREM2/TSPO	26
GO:0050766	BP	GO:0050766	positive regulation of phagocytosis	10/660	73/18986	0.136986301369863	3.9406392694063923	4.777122726960892	0.00020744056982630428	0.014054098605732115	0.012668003838463938	C2/C3/C4A/C4B/CCL2/CYBA/FCER1G/FCGR1A/PYCARD/TREM2	10
GO:0045089	BP	GO:0045089	positive regulation of innate immune response	28/660	387/18986	0.07235142118863049	2.081309216192937	4.07853334438199	2.222245426270769e-4	0.014714495223139034	0.013263268402838585	ABHD17A/BANF1/CASP1/CD160/CREBBP/CYBA/ECSIT/EP300/GBP2/IRF3/IRF7/LAG3/LY96/LYN/MAPK8/NECTIN2/NINJ1/PAK3/PJA2/PYCARD/RASGRP1/RPS19/SLC15A3/TLR4/TRAF6/TREM2/TYROBP/WASHC4	28
GO:0002699	BP	GO:0002699	positive regulation of immune effector process	22/660	272/18986	0.08088235294117647	2.3267156862745098	4.182369808457831	2.2357600729753252e-4	0.014714495223139034	0.013263268402838585	C3/CCL19/CD160/CD74/EP300/FCGR1A/HLA-C/HLA-DMB/HLA-DRA/HLA-DRB1/ITGB2/LAG3/NECTIN2/PRKAA1/PYCARD/RASGRP1/RPS19/TLR4/TRAF6/TREM2/TYROBP/ZP3	22
GO:0006959	BP	GO:0006959	humoral immune response	24/660	310/18986	0.07741935483870968	2.2270967741935483	4.133911321306938	2.2844199676043877e-4	0.01482298984613157	0.013361062671904091	C1QA/C1QB/C1R/C2/C3/C4A/C4B/CCL13/CCL19/CCL2/CFB/CFHR1/CXCL10/HAMP/HLA-DQB1/HLA-DRB1/IGHG4/MASP2/NCR3LG1/PSMB10/ROMO1/RPS19/TREM2/ZP3	24
GO:0002861	BP	GO:0002861	regulation of inflammatory response to antigenic stimulus	8/660	49/18986	0.16326530612244897	4.6965986394557815	4.9168637876527015	2.613041910620889e-4	0.016719839003097828	0.015070833826607321	C3/FCGR1A/GPR17/GPX1/HLA-DRB1/LYN/TREM2/ZP3	8
GO:0007005	BP	GO:0007005	mitochondrion organization	31/660	452/18986	0.06858407079646017	1.9729351032448377	3.972939378363863	2.69379828159479e-4	0.01700045025110575	0.01532376960474614	AKT3/ALKBH7/ATP5F1D/BAX/CHCHD10/COA3/ECSIT/EP300/GPX1/IFI27L2/MICOS13/MIGA1/NDUFA13/NDUFA3/NDUFAF8/NDUFB11/NDUFB7/NDUFS5/NDUFS8/NECTIN2/NME3/PRIMPOL/PYCARD/ROMO1/RRM2B/SCO2/SHARPIN/SLC25A36/TIMM13/TOMM7/UQCC2	31
GO:1903037	BP	GO:1903037	regulation of leukocyte cell-cell adhesion	28/660	392/18986	0.07142857142857142	2.0547619047619046	4.004557034313433	2.7408718187946283e-4	0.017063779012414668	0.015380852525099301	AIF1/CCL19/CCL2/CD160/CD74/CORO1A/EP300/GP1BA/HLA-DMA/HLA-DMB/HLA-DPB1/HLA-DQB1/HLA-DRA/HLA-DRB1/IDO1/ITGB2/LAG3/LYN/PAG1/PPARA/PRKAA1/PTPN2/PYCARD/RASGRP1/SART1/SLC4A2/TRAF6/ZP3	28
GO:0098984	CC	GO:0098984	neuron to neuron synapse	28/693	412/19960	0.06796116504854369	1.9574384622928311	3.7242366576122192	5.979810342263146e-4	0.017593231480658417	0.01563695557644435	ABHD17A/ADAM10/ADAM22/ANKS1B/CAMK2B/CAP2/CPEB4/CTNND2/DAPK1/DNAJC6/FABP5/GRIA2/GRID2/HOMER1/HOMER2/NECTIN3/PAK3/PCLO/PJA2/PLPPR4/PLXNC1/RGS7BP/RPL38/RPL8/RPS19/SHANK2/SHARPIN/ZDHHC2	28
GO:0034341	BP	GO:0034341	response to type II interferon	13/660	121/18986	0.10743801652892562	3.0906336088154274	4.378099581912716	3.013648980613387e-4	0.018486312951535192	0.016663088113924196	AIF1/CASP1/CCL2/CD74/DAPK1/GBP2/IFITM1/IFITM2/IFITM3/PTPN2/RPL13A/STXBP4/TLR4	13
GO:0002758	BP	GO:0002758	innate immune response-activating signaling pathway	23/660	297/18986	0.07744107744107744	2.227721661054994	4.046956519298009	3.049619675095886e-4	0.018486312951535192	0.016663088113924196	ABHD17A/BANF1/CASP1/CREBBP/CYBA/ECSIT/EP300/GBP2/IRF3/IRF7/LY96/LYN/MAPK8/NINJ1/PAK3/PJA2/PYCARD/SLC15A3/TLR4/TRAF6/TREM2/TYROBP/WASHC4	23
GO:1902105	BP	GO:1902105	regulation of leukocyte differentiation	25/660	337/18986	0.07418397626112759	2.1340257171117702	3.9861488024611327	3.2683025660491235e-4	0.019554636262062743	0.017626047331597804	ADIPOQ/BGLAP/CCL19/CD74/EP300/FANCA/HLA-DRA/HLA-DRB1/IL34/IRF7/LAG3/LYN/PPARGC1B/PTPN2/RASGRP1/RPTOR/SART1/SLC4A2/TLR4/TMEM176A/TMEM176B/TRAF6/TREM2/TYROBP/ZEB1	25
GO:0019362	BP	GO:0019362	pyridine nucleotide metabolic process	16/660	172/18986	0.09302325581395349	2.675968992248062	4.190183673223589	3.401890675668036e-4	0.019807215847062166	0.017853716088026286	ACACB/ARL2/DCXR/DDIT4/EP300/GALK1/IDO1/NAPRT/NAXE/NMNAT2/PGLS/PPARA/PRKAA1/PRKAA2/RPTOR/TALDO1	16
GO:0046496	BP	GO:0046496	nicotinamide nucleotide metabolic process	16/660	172/18986	0.09302325581395349	2.675968992248062	4.190183673223589	3.401890675668036e-4	0.019807215847062166	0.017853716088026286	ACACB/ARL2/DCXR/DDIT4/EP300/GALK1/IDO1/NAPRT/NAXE/NMNAT2/PGLS/PPARA/PRKAA1/PRKAA2/RPTOR/TALDO1	16
GO:0050727	BP	GO:0050727	regulation of inflammatory response	30/660	438/18986	0.0684931506849315	1.9703196347031962	3.898941854883093	3.439499170316851e-4	0.019807215847062166	0.017853716088026286	ADIPOQ/AOAH/ATM/C2CD4B/C3/CASP1/CTSC/CYP19A1/FANCA/FCGR1A/GBP2/GPR17/GPX1/GSDMD/GSTP1/HAMP/HLA-DRB1/IDO1/IRF3/LYN/MMP3/NINJ1/PPARA/PTPN2/PYCARD/RPS19/SHARPIN/TLR4/TREM2/ZP3	30
GO:0005791	CC	GO:0005791	rough endoplasmic reticulum	8/693	58/19960	0.13793103448275862	3.9727322485943173	4.299821114210363	8.386405451727537e-4	0.02086171768910334	0.01854200310565253	PLOD1/PTGDS/RPL18/RPS21/RPS28/RPS29/SEC62/SSR4	8
GO:0030964	CC	GO:0030964	NADH dehydrogenase complex	7/693	45/19960	0.15555555555555556	4.480359147025814	4.432707978223594	8.484015243087515e-4	0.02086171768910334	0.01854200310565253	NDUFA13/NDUFA3/NDUFB11/NDUFB7/NDUFS5/NDUFS6/NDUFS8	7
GO:0045271	CC	GO:0045271	respiratory chain complex I	7/693	45/19960	0.15555555555555556	4.480359147025814	4.432707978223594	8.484015243087515e-4	0.02086171768910334	0.01854200310565253	NDUFA13/NDUFA3/NDUFB11/NDUFB7/NDUFS5/NDUFS6/NDUFS8	7
GO:0005758	CC	GO:0005758	mitochondrial intermembrane space	10/693	87/19960	0.11494252873563218	3.3106102071619308	4.096222655518123	8.583533217341266e-4	0.02086171768910334	0.01854200310565253	ARL2/BLOC1S1/CHCHD10/MICU3/NDUFB7/NDUFS5/NME4/RNASET2/TIMM13/UQCC2	10
GO:0071044	BP	GO:0071044	histone mRNA catabolic process	4/660	11/18986	0.36363636363636365	10.460606060606061	5.956180309556851	3.928293723335649e-4	0.022342776769638684	0.020139205638153523	ATM/EXOSC10/EXOSC4/XRN1	4
GO:0002752	BP	GO:0002752	cell surface pattern recognition receptor signaling pathway	10/660	79/18986	0.12658227848101267	3.6413502109704647	4.464487878363159	3.9917605235174474e-4	0.022426878941274243	0.02021501317750492	CYBA/ECSIT/IRF3/LY96/LYN/NINJ1/PJA2/TLR4/TRAF6/TREM2	10
GO:1903039	BP	GO:1903039	positive regulation of leukocyte cell-cell adhesion	22/660	284/18986	0.07746478873239436	2.2284037558685443	3.9582179754048314	4.072256077212258e-4	0.022603474394839607	0.020374191787701154	AIF1/CCL19/CCL2/CD160/CD74/CORO1A/EP300/GP1BA/HLA-DMA/HLA-DMB/HLA-DPB1/HLA-DQB1/HLA-DRA/HLA-DRB1/ITGB2/LYN/PRKAA1/PYCARD/RASGRP1/SART1/TRAF6/ZP3	22
GO:0002705	BP	GO:0002705	positive regulation of leukocyte mediated immunity	15/660	158/18986	0.0949367088607595	2.731012658227848	4.146389726374965	4.15493435454978e-4	0.02278783639453671	0.02054037096328181	C3/CD160/FCGR1A/HLA-C/HLA-DRA/HLA-DRB1/ITGB2/LAG3/NECTIN2/PRKAA1/RASGRP1/TRAF6/TREM2/TYROBP/ZP3	15
GO:0032040	CC	GO:0032040	small-subunit processome	9/693	74/19960	0.12162162162162163	3.502983502983503	4.090996304907291	0.001025611604384181	0.02388820361878155	0.02123195952935673	EXOSC10/NOC4L/RPS11/RPS19/RPS19BP1/RPS28/RPS9/WDR3/WDR46	9
GO:0072524	BP	GO:0072524	pyridine-containing compound metabolic process	16/660	178/18986	0.0898876404494382	2.585767790262172	4.033868279485422	4.985019359853697e-4	0.027018804930407037	0.02435405742987348	ACACB/ARL2/DCXR/DDIT4/EP300/GALK1/IDO1/NAPRT/NAXE/NMNAT2/PGLS/PPARA/PRKAA1/PRKAA2/RPTOR/TALDO1	16
GO:0007159	BP	GO:0007159	leukocyte cell-cell adhesion	29/660	430/18986	0.06744186046511629	1.940077519379845	3.7419599980232308	5.506483326100433e-4	0.02932842889144135	0.026435893200675433	AIF1/CCL19/CCL2/CD160/CD74/CORO1A/EP300/GP1BA/HLA-DMA/HLA-DMB/HLA-DPB1/HLA-DQB1/HLA-DRA/HLA-DRB1/IDO1/ITGB2/LAG3/LYN/PAG1/PECAM1/PPARA/PRKAA1/PTPN2/PYCARD/RASGRP1/SART1/SLC4A2/TRAF6/ZP3	29
GO:0042776	BP	GO:0042776	proton motive force-driven mitochondrial ATP synthesis	9/660	68/18986	0.1323529411764706	3.807352941176471	4.4010599948794065	5.538470400597781e-4	0.02932842889144135	0.026435893200675433	ATP5F1D/ATP5ME/NDUFA13/NDUFA3/NDUFB11/NDUFB7/NDUFS5/NDUFS6/NDUFS8	9
GO:0034135	BP	GO:0034135	regulation of toll-like receptor 2 signaling pathway	4/660	12/18986	0.3333333333333333	9.588888888888889	5.647959668139807	5.730857643481146e-4	0.030002342231270046	0.02704334139178603	CYBA/LYN/PJA2/TREM2	4
GO:0050867	BP	GO:0050867	positive regulation of cell activation	27/660	391/18986	0.06905370843989769	1.9864450127877236	3.740301368984839	5.906910407641278e-4	0.030477361976366617	0.027471512000449273	AIF1/CCL19/CCL2/CD160/CD74/CORO1A/CTSC/EP300/GP1BA/HAMP/HLA-DMA/HLA-DMB/HLA-DPB1/HLA-DQB1/HLA-DRA/HLA-DRB1/LYN/NECTIN2/PRKAA1/PYCARD/RASGRP1/SART1/TLR4/TRAF6/TREM2/TYROBP/ZP3	27
GO:0002696	BP	GO:0002696	positive regulation of leukocyte activation	26/660	371/18986	0.07008086253369272	2.015992812219227	3.7505028291804403	5.953901840401553e-4	0.030477361976366617	0.027471512000449273	AIF1/CCL19/CCL2/CD160/CD74/CORO1A/CTSC/EP300/HAMP/HLA-DMA/HLA-DMB/HLA-DPB1/HLA-DQB1/HLA-DRA/HLA-DRB1/LYN/NECTIN2/PRKAA1/PYCARD/RASGRP1/SART1/TLR4/TRAF6/TREM2/TYROBP/ZP3	26
GO:0097250	BP	GO:0097250	mitochondrial respirasome assembly	12/660	114/18986	0.10526315789473684	3.028070175438596	4.12163821008809	6.125943491978759e-4	0.03101343040389686	0.027954710324877043	ATP5F1D/COA3/ECSIT/NDUFA13/NDUFA3/NDUFAF8/NDUFB11/NDUFB7/NDUFS5/NDUFS8/SCO2/UQCC2	12
GO:0050863	BP	GO:0050863	regulation of T cell activation	27/660	393/18986	0.06870229007633588	1.9763358778625957	3.711626072270182	6.383408490137903e-4	0.031709219875855246	0.028581877100122	AIF1/CCL19/CCL2/CD160/CD74/CORO1A/EP300/FANCA/HLA-DMA/HLA-DMB/HLA-DPB1/HLA-DQB1/HLA-DRA/HLA-DRB1/IDO1/LAG3/LYN/PAG1/PRKAA1/PTPN2/PYCARD/RASGRP1/SART1/SLC4A2/TRAF6/ZEB1/ZP3	27
GO:0090043	BP	GO:0090043	regulation of tubulin deacetylation	5/660	21/18986	0.23809523809523808	6.849206349206348	5.089482131857623	6.401036354361923e-4	0.031709219875855246	0.028581877100122	EP300/NEK3/PRKAA1/PRKAA2/SGF29	5
GO:0002437	BP	GO:0002437	inflammatory response to antigenic stimulus	10/660	85/18986	0.11764705882352941	3.384313725490196	4.18093964313752	7.197950542108947e-4	0.035277615050527573	0.03179833694134356	C3/FCGR1A/FCGR3B/GPR17/GPX1/HLA-DRB1/LYN/RASGRP1/TREM2/ZP3	10
GO:0022409	BP	GO:0022409	positive regulation of cell-cell adhesion	24/660	336/18986	0.07142857142857142	2.0547619047619046	3.701928989445131	7.308757159560961e-4	0.03544362550957616	0.03194797450910581	AIF1/CCL19/CCL2/CD160/CD74/CORO1A/EMILIN1/EP300/GP1BA/HLA-DMA/HLA-DMB/HLA-DPB1/HLA-DQB1/HLA-DRA/HLA-DRB1/ITGB2/LYN/PKP3/PRKAA1/PYCARD/RASGRP1/SART1/TRAF6/ZP3	24
GO:0071470	BP	GO:0071470	cellular response to osmotic stress	8/660	57/18986	0.14035087719298245	4.037426900584795	4.358357535826478	7.503768686341905e-4	0.03570283365979028	0.032181618084122024	CASP1/MYLK/NINJ1/PKD2/PYCARD/RPTOR/SLC12A6/TSPO	8
GO:0002218	BP	GO:0002218	activation of innate immune response	23/660	317/18986	0.07255520504731862	2.087171398527866	3.704337507795007	7.564255669429589e-4	0.03570283365979028	0.032181618084122024	ABHD17A/BANF1/CASP1/CREBBP/CYBA/ECSIT/EP300/GBP2/IRF3/IRF7/LY96/LYN/MAPK8/NINJ1/PAK3/PJA2/PYCARD/SLC15A3/TLR4/TRAF6/TREM2/TYROBP/WASHC4	23
GO:0071478	BP	GO:0071478	cellular response to radiation	16/660	185/18986	0.08648648648648649	2.487927927927928	3.8594081738273402	7.594698716430319e-4	0.03570283365979028	0.032181618084122024	ATM/BARD1/BAX/COPS9/CREBBP/EEF1D/EP300/ERCC1/ERCC4/GTF2H5/MMP3/NFATC4/POLD1/POLH/POLK/TIMP1	16
GO:0150076	BP	GO:0150076	neuroinflammatory response	10/660	86/18986	0.11627906976744186	3.3449612403100777	4.136160850457823	7.896606884215757e-4	0.03584390009088283	0.032308771745177885	AIF1/ATM/C1QA/CTSC/ITGB2/LYN/MMP3/POMGNT1/TREM2/TYROBP	10
GO:0050870	BP	GO:0050870	positive regulation of T cell activation	20/660	260/18986	0.07692307692307693	2.212820512820513	3.7368367516140837	8.002399376492107e-4	0.03584390009088283	0.032308771745177885	AIF1/CCL19/CCL2/CD160/CD74/CORO1A/EP300/HLA-DMA/HLA-DMB/HLA-DPB1/HLA-DQB1/HLA-DRA/HLA-DRB1/LYN/PRKAA1/PYCARD/RASGRP1/SART1/TRAF6/ZP3	20
GO:0018394	BP	GO:0018394	peptidyl-lysine acetylation	5/660	22/18986	0.22727272727272727	6.537878787878788	4.932115521665774	8.048685679941723e-4	0.03584390009088283	0.032308771745177885	BLOC1S1/CREBBP/EP300/PRKAA1/PRKAA2	5
GO:0010642	BP	GO:0010642	negative regulation of platelet-derived growth factor receptor signaling pathway	4/660	13/18986	0.3076923076923077	8.851282051282052	5.373876476160081	8.051181306685144e-4	0.03584390009088283	0.032308771745177885	ADIPOQ/APOD/PHF14/PTPN2	4
GO:0032490	BP	GO:0032490	detection of molecule of bacterial origin	4/660	13/18986	0.3076923076923077	8.851282051282052	5.373876476160081	8.051181306685144e-4	0.03584390009088283	0.032308771745177885	C4B/LY96/TLR4/TREM2	4
GO:0001909	BP	GO:0001909	leukocyte mediated cytotoxicity	14/660	151/18986	0.09271523178807947	2.6671081677704196	3.9031286667591347	8.091525091061026e-4	0.03584390009088283	0.032308771745177885	CD160/CORO1A/CTSC/FCGR1A/FCGR3B/HCST/HLA-C/HLA-DRA/HLA-DRB1/LAG3/NECTIN2/RASGRP1/SERPINB9/TYROBP	14
GO:0050764	BP	GO:0050764	regulation of phagocytosis	11/660	102/18986	0.10784313725490197	3.1022875816993465	4.040067696347097	8.339365429416004e-4	0.03658995860316146	0.03298124974340465	ADIPOQ/C2/C3/C4A/C4B/CCL2/CYBA/FCER1G/FCGR1A/PYCARD/TREM2	11
GO:0070661	BP	GO:0070661	leukocyte proliferation	24/660	341/18986	0.07038123167155426	2.0246334310850442	3.6233304577387906	8.974820603132609e-4	0.03896531101746076	0.035122331455310046	AIF1/ATM/BAX/CCL19/CD74/CORO1A/GSTP1/HLA-DMB/HLA-DPB1/HLA-DRB1/IDO1/IL34/IMPDH2/LYN/PKN1/PSMB10/PYCARD/RASGRP1/SLC4A2/TLR4/TRAF6/TREM2/TYROBP/ZP3	24
GO:0033108	BP	GO:0033108	mitochondrial respiratory chain complex assembly	11/660	103/18986	0.10679611650485436	3.072168284789644	4.001764853270928	9.049898586647061e-4	0.03896531101746076	0.035122331455310046	COA3/ECSIT/NDUFA13/NDUFA3/NDUFAF8/NDUFB11/NDUFB7/NDUFS5/NDUFS8/SCO2/UQCC2	11
GO:0002708	BP	GO:0002708	positive regulation of lymphocyte mediated immunity	13/660	136/18986	0.09558823529411764	2.749754901960784	3.8862830030455835	9.254887288949463e-4	0.03947894975943535	0.03558531223675013	C3/CD160/FCGR1A/HLA-C/HLA-DRA/HLA-DRB1/LAG3/NECTIN2/PRKAA1/RASGRP1/TRAF6/TREM2/ZP3	13
GO:1902414	BP	GO:1902414	protein localization to cell junction	12/660	120/18986	0.1	2.876666666666667	3.9136436166869353	9.687635995755591e-4	0.04092899441172453	0.03689234527646791	ADAM10/HEG1/HOMER1/HSPB1/KIF3A/LAMTOR2/NECTIN3/PCLO/PECAM1/STAU2/TRAF6/ZDHHC2	12
GO:0097028	BP	GO:0097028	dendritic cell differentiation	7/660	46/18986	0.15217391304347827	4.377536231884059	4.352435785936341	9.772497037746253e-4	0.04092899441172453	0.03689234527646791	BATF2/CCL19/LYN/TMEM176A/TMEM176B/TRAF6/TREM2	7
GO:0090042	BP	GO:0090042	tubulin deacetylation	5/660	23/18986	0.21739130434782608	6.253623188405797	4.784237634473165	9.992924626966745e-4	0.041475138519311526	0.03738462556034501	EP300/NEK3/PRKAA1/PRKAA2/SGF29	5
GO:0005665	CC	GO:0005665	RNA polymerase II, core complex	4/693	16/19960	0.25	7.2005772005772	4.70559922190681	0.0018780378026084013	0.04199292526632385	0.037323530224470124	POLR2A/POLR2I/POLR2J/POLR2L	4
GO:0045088	BP	GO:0045088	regulation of innate immune response	30/660	470/18986	0.06382978723404255	1.8361702127659572	3.483481133534224	0.0010800088803860173	0.044425008142306974	0.04004356234138006	ABHD17A/BANF1/CASP1/CD160/CREBBP/CYBA/ECSIT/EP300/GBP2/IRF3/IRF7/LAG3/LY96/LYN/MAPK8/NECTIN2/NINJ1/PAK3/PJA2/PTPN2/PYCARD/RASGRP1/RPS19/SERPINB9/SLC15A3/TLR4/TRAF6/TREM2/TYROBP/WASHC4	30
GO:0002291	BP	GO:0002291	T cell activation via T cell receptor contact with antigen bound to MHC molecule on antigen presenting cell	4/660	14/18986	0.2857142857142857	8.219047619047618	5.127796644248907	0.0010963307965652124	0.04469730955553923	0.040289007847692244	HLA-DMB/SEMA6D/TREM2/TYROBP	4
GO:0071482	BP	GO:0071482	cellular response to light stimulus	12/660	122/18986	0.09836065573770492	2.8295081967213114	3.8471649592896813	0.0011202850795110656	0.045273275099188416	0.04080816840878259	BAX/COPS9/CREBBP/EP300/ERCC1/ERCC4/MMP3/NFATC4/POLD1/POLH/POLK/TIMP1	12
GO:1903578	BP	GO:1903578	regulation of ATP metabolic process	9/660	75/18986	0.12	3.4519999999999995	4.037730027814073	0.0011384840270866733	0.04560866011120264	0.04111047585223731	ARL2/DDIT4/EP300/PPARA/PRKAA1/PRKAA2/RPTOR/TREM2/TSPO	9
GO:0031970	CC	GO:0031970	organelle envelope lumen	10/693	98/19960	0.10204081632653061	2.9390111022764085	3.6493103808188683	0.0021395084940123493	0.04599943262126551	0.04088453478436554	ARL2/BLOC1S1/CHCHD10/MICU3/NDUFB7/NDUFS5/NME4/RNASET2/TIMM13/UQCC2	10
GO:0043030	BP	GO:0043030	regulation of macrophage activation	8/660	61/18986	0.13114754098360656	3.7726775956284153	4.116136552073155	0.0011842843775995017	0.04703446661724917	0.04239566124891138	ADGRF5/ATM/CD74/CTSC/HAMP/PJA2/TLR4/TREM2	8
GO:0008360	BP	GO:0008360	regulation of cell shape	13/660	140/18986	0.09285714285714286	2.671190476190476	3.766377128142369	0.001210355825545123	0.047408998824270715	0.04273325496938252	ARHGAP15/BRWD3/CCL13/CCL2/CDC42EP5/CORO1A/FN1/HEXB/ITGB2/MARK2/PLXNC1/RHOQ/VIL1	13
GO:0071216	BP	GO:0071216	cellular response to biotic stimulus	20/660	269/18986	0.07434944237918216	2.1387856257744735	3.5697962080338943	0.00121429604108182	0.047408998824270715	0.04273325496938252	CASP1/CCL2/CXCL10/GBP2/GSTP1/IRF3/LY86/LY96/LYN/MAPK8/MMP3/MUS81/PRPF8/PYCARD/SIGIRR/SMC1A/TLR4/TRAF6/TREM2/TSPO	20
GO:0071674	BP	GO:0071674	mononuclear cell migration	18/660	231/18986	0.07792207792207792	2.2415584415584413	3.602948464934544	0.0012384196328085087	0.04794453149872941	0.04321597037973964	ADAM10/AIF1/APOD/CCL19/CCL2/CORO1A/CXCL10/CYP19A1/EMILIN1/IL34/LYN/NINJ1/PECAM1/PYCARD/RPL13A/RPS19/SLC12A2/TREM2	18
