## Supplementary Table 3 - KEGG Enrichment Analysis Results for "Transcriptomic Signatures of Neuroinflammation and Adaptive Immunity in the Human SCG During Cardiac Disease: A Bulk RNA-seq Reanalysis"

hsa	category	subcategory	ID	Description	GeneRatio	BgRatio	RichFactor	FoldEnrichment	zScore	pvalue	p.adjust	qvalue	geneID	Count
hsa05171	Human Diseases	Infectious disease: viral	hsa05171	Coronavirus disease - COVID-19	44/349	238/8546	0.18487394957983194	4.527028003178349	11.386504493411882	9.361508063383134e-18	2.855259959331856e-15	2.41428365845144e-15	712/713/715/717/718/720/721/834/6347/629/3627/3661/5599/10747/4314/8503/6137/23521/6141/200916/6147/6157/6158/11224/25873/100529097/6167/6168/6169/6132/6176/6181/6204/6205/6209/6223/6187/6224/6227/6234/6235/6203/7099/7189	44
hsa03010	Genetic Information Processing	Translation	hsa03010	Ribosome	28/349	172/8546	0.16279069767441862	3.9862730725661364	8.163352364258856	2.619135237579007e-10	3.994181237307986e-8	3.377305964246615e-8	65003/64928/6137/23521/6141/200916/6147/6157/6158/11224/25873/100529097/6167/6168/6169/6132/6176/6181/6204/6205/6209/6223/6187/6224/6227/6234/6235/6203	28
hsa05150	Human Diseases	Infectious disease: bacterial	hsa05150	Staphylococcus aureus infection	18/349	102/8546	0.17647058823529413	4.321254003033879	6.9625663029821965	1.2681560337562722e-7	1.2892919676522101e-5	1.0901692220010061e-5	712/713/715/717/718/720/721/629/2209/2215/3108/3109/3115/3119/3122/3123/3689/10747	18
hsa05133	Human Diseases	Infectious disease: bacterial	hsa05133	Pertussis	15/349	78/8546	0.19230769230769232	4.709058849459996	6.7898765809403265	4.54612867667797e-7	3.466423115966952e-5	2.9310566468055337e-5	712/713/715/717/718/720/721/834/3661/3689/23643/5599/29108/7099/7189	15
hsa05152	Human Diseases	Infectious disease: bacterial	hsa05152	Tuberculosis	23/349	182/8546	0.12637362637362637	3.094524386787997	5.89325702612157	1.2552347993978908e-6	7.656932276327134e-5	6.474368965315438e-5	10000/581/718/816/972/11151/1387/8411/2033/2207/2209/2215/3108/3109/3115/3119/3122/3123/3689/5599/8625/7099/7189	23
hsa05140	Human Diseases	Infectious disease: parasitic	hsa05140	Leishmaniasis	13/349	79/8546	0.16455696202531644	4.029523774980958	5.58167326185269	1.611181417313711e-5	8.190172204678032e-4	6.925253460383496e-4	718/1535/2209/2215/3108/3109/3115/3119/3122/3123/3689/7099/7189	13
hsa04936	Human Diseases	Endocrine and metabolic disease	hsa04936	Alcoholic liver disease	17/349	144/8546	0.11805555555555555	2.890838904807386	4.721562212414086	7.50764071598654e-5	0.0032711863119655638	0.0027659728953634624	32/9370/10000/712/713/717/718/720/721/3661/23643/5599/5465/5562/5563/7099/7189	17
hsa05164	Human Diseases	Infectious disease: viral	hsa05164	Influenza A	18/349	173/8546	0.10404624277456648	2.547791377511304	4.243617272034845	2.377982008684462e-4	0.007776042283325998	0.006575083207644072	10000/581/834/6347/1387/3627/2033/3108/3109/3115/3119/3122/3123/3661/3665/8503/29108/7099	18
hsa05310	Human Diseases	Immune disease	hsa05310	Asthma	7/349	32/8546	0.21875	5.356554441260745	5.094394715571151	2.4794969265947705e-4	0.007776042283325998	0.006575083207644072	2207/3108/3109/3115/3119/3122/3123	7
hsa04145	Cellular Processes	Transport and catabolism	hsa04145	Phagosome	17/349	159/8546	0.1069182389937107	2.618118253410463	4.2495875122941476	2.5495220601068846e-4	0.007776042283325998	0.006575083207644072	715/718/11151/1535/8411/2209/2215/3107/3108/3109/3115/3119/3122/3123/3689/8685/7099	17
hsa05168	Human Diseases	Infectious disease: viral	hsa05168	Herpes simplex virus 1 infection	18/349	182/8546	0.0989010989010989	2.4218016940079976	4.000451308095602	4.4410547239076635e-4	0.012313833552653067	0.010412042175668684	10000/581/718/6347/972/1978/3107/3108/3109/3115/3119/3122/3123/3661/3665/5819/8503/7189	18
hsa05322	Human Diseases	Immune disease	hsa05322	Systemic lupus erythematosus	15/349	141/8546	0.10638297872340426	2.6050112784246786	3.9651540565002494	6.145789875159138e-4	0.015620549266029477	0.013208057187842008	712/713/715/717/718/720/721/2209/2215/3108/3109/3115/3119/3122/3123	15
hsa05166	Human Diseases	Infectious disease: viral	hsa05166	Human T-cell leukemia virus 1 infection	20/349	224/8546	0.08928571428571429	2.186348751534998	3.7124773310599988	8.178450132028699e-4	0.01801535515755663	0.01523300090975453	113/10000/472/581/246184/1387/2033/3107/3108/3109/3115/3119/3122/3123/3689/5599/4776/8503/9232/706	20
hsa04610	Organismal Systems	Immune system	hsa04610	Complement and coagulation cascades	11/349	88/8546	0.125	3.060888252148997	4.009620029132926	8.578718689138803e-4	0.01801535515755663	0.01523300090975453	712/713/715/717/718/720/721/629/3078/3689/10747	11
hsa05330	Human Diseases	Immune disease	hsa05330	Allograft rejection	7/349	39/8546	0.1794871794871795	4.395121592829329	4.384708227150489	8.860010733224572e-4	0.01801535515755663	0.01523300090975453	3107/3108/3109/3115/3119/3122/3123	7
hsa03420	Genetic Information Processing	Replication and repair	hsa03420	Nucleotide excision repair	9/349	63/8546	0.14285714285714285	3.498158002455997	4.106357190445667	9.58408568260232e-4	0.018269663332460672	0.015448032843668214	100533467/2067/2072/404672/5424/5430/5438/5439/5441	9
hsa04932	Human Diseases	Endocrine and metabolic disease	hsa04932	Non-alcoholic fatty liver disease	15/349	157/8546	0.09554140127388536	2.3395324220247113	3.495338480566059	0.0018519712374749017	0.03139773468552341	0.026548559095610824	9370/10000/581/5599/51079/4696/54539/4713/4725/4726/4728/8503/5465/5562/5563	15
hsa04940	Human Diseases	Endocrine and metabolic disease	hsa04940	Type I diabetes mellitus	7/349	44/8546	0.1590909090909091	3.8956759572805417	3.9733518774753227	0.0018529810634079391	0.03139773468552341	0.026548559095610824	3107/3108/3109/3115/3119/3122/3123	7
hsa05332	Human Diseases	Immune disease	hsa05332	Graft-versus-host disease	7/349	45/8546	0.15555555555555556	3.809105380452085	3.8983475913860928	0.002118980238544403	0.03401520909242331	0.028761781631212117	3107/3108/3109/3115/3119/3122/3123	7
