## Supplementary Table 4 - GSEA Results for "Transcriptomic Signatures of Neuroinflammation and Adaptive Immunity in the Human SCG During Cardiac Disease: A Bulk RNA-seq Reanalysis"

pathway	pval	padj	ES	NES	nMoreExtreme	size	leadingEdge
KEGG_ALLOGRAFT_REJECTION	1.9908421262193908e-4	0.0018729127177543098	0.7360686730228239	2.4379312836955216	0	25
KEGG_ANTIGEN_PROCESSING_AND_PRESENTATION	2.01450443190975e-4	0.0018729127177543098	0.5594707278785904	2.228329767285695	0	57
KEGG_ASTHMA	1.9896538002387584e-4	0.0018729127177543098	0.724049226279829	2.154416731463371	0	17
KEGG_AUTOIMMUNE_THYROID_DISEASE	2.0012007204322593e-4	0.0018729127177543098	0.6936692642713397	2.359843292469234	0	28
KEGG_COMPLEMENT_AND_COAGULATION_CASCADES	1.9924287706714485e-4	0.0018729127177543098	0.5875892311511106	2.2838288517755667	0	50
KEGG_GRAFT_VERSUS_HOST_DISEASE	2.003606491685033e-4	0.0018729127177543098	0.7255426103606469	2.4254539128091186	0	26
KEGG_HUNTINGTONS_DISEASE	2.021835826930853e-4	0.0018729127177543098	0.43276578129015814	2.082454240578665	0	167
KEGG_INTESTINAL_IMMUNE_NETWORK_FOR_IGA_PRODUCTION	1.9719976336028398e-4	0.0018729127177543098	0.6585045320146741	2.3555113533831764	0	34
KEGG_LEISHMANIA_INFECTION	1.9964064683569574e-4	0.0018729127177543098	0.46611062465908043	1.9117535442651343	0	65
KEGG_OLFACTORY_TRANSDUCTION	1.984914648670107e-4	0.0018729127177543098	-0.5247721850357471	-2.163860427147243	0	70
KEGG_OXIDATIVE_PHOSPHORYLATION	2.0096463022508038e-4	0.0018729127177543098	0.5327936057126972	2.433759660796094	0	117
KEGG_PARKINSONS_DISEASE	2.0173492031470649e-4	0.0018729127177543098	0.45963239100915976	2.106612576060761	0	120
KEGG_PROTEASOME	1.9936204146730463e-4	0.0018729127177543098	0.5726459028108711	2.1385390779117857	0	41
KEGG_RIBOSOME	2.0308692120227456e-4	0.0018729127177543098	0.7914631645941185	3.4204154752586162	0	86
KEGG_SPLICEOSOME	2.028809089064719e-4	0.0018729127177543098	0.4958510341683871	2.2890243994128667	0	126
KEGG_SYSTEMIC_LUPUS_ERYTHEMATOSUS	2.0279862096937742e-4	0.0018729127177543098	0.5174605061595443	2.1684968213979623	0	73
KEGG_TYPE_I_DIABETES_MELLITUS	1.9968051118210862e-4	0.0018729127177543098	0.6959615226840268	2.391629859078087	0	29
KEGG_VIRAL_MYOCARDITIS	2.01450443190975e-4	0.0018729127177543098	0.5440816643855034	2.1670362865662947	0	57
KEGG_CALCIUM_SIGNALING_PATHWAY	3.9478878799842083e-4	0.0031880467452155294	-0.4142333219518561	-1.9488026200141308	1	150
KEGG_CYTOKINE_CYTOKINE_RECEPTOR_INTERACTION	4.0330711837063924e-4	0.0031880467452155294	0.37256610681792096	1.7947778957106042	1	168
KEGG_NEUROACTIVE_LIGAND_RECEPTOR_INTERACTION	3.980891719745223e-4	0.0031880467452155294	-0.3705846597783711	-1.7791835619592309	1	174
KEGG_ALZHEIMERS_DISEASE	6.075334143377885e-4	0.004584115762730587	0.3660169035964238	1.738997098827359	2	151
KEGG_GAP_JUNCTION	7.941234862021044e-4	0.005345139867176493	-0.4531153373317158	-1.90441724728588	3	77
KEGG_LONG_TERM_POTENTIATION	7.960199004975124e-4	0.005345139867176493	-0.4955323635913457	-1.9890492685612975	3	61
KEGG_PRIMARY_IMMUNODEFICIENCY	8.049909438518816e-4	0.005345139867176493	0.5801013385526976	1.9535957449920627	3	27
KEGG_PHOSPHATIDYLINOSITOL_SIGNALING_SYSTEM	9.891196834817012e-4	0.00631514874838317	-0.4747409176159619	-1.9555810194158179	4	69
KEGG_PYRIMIDINE_METABOLISM	0.0016129032258064516	0.009916367980884109	0.379384704614418	1.6705060610406288	7	95
KEGG_CYTOSOLIC_DNA_SENSING_PATHWAY	0.0017942583732057417	0.010637388926862612	0.48780261722307217	1.8216928718404175	8	41
KEGG_LONG_TERM_DEPRESSION	0.002195170624625823	0.012565459437513332	-0.46684585262928785	-1.8519136122345967	10	58
KEGG_PRION_DISEASES	0.002595846645367412	0.014020725725237956	0.5357450225465401	1.841055505243057	12	29
KEGG_TYPE_II_DIABETES_MELLITUS	0.0026183282980866062	0.014020725725237956	-0.5210406393294146	-1.8737464276059312	12	37
KEGG_BASE_EXCISION_REPAIR	0.0033871289101414623	0.017570731221358837	0.5147729058081555	1.8106700389017027	16	32
KEGG_ALDOSTERONE_REGULATED_SODIUM_REABSORPTION	0.0038531737984181707	0.01881255442757107	-0.521339739589145	-1.8307608281672199	18	34
KEGG_GNRH_SIGNALING_PATHWAY	0.0037527157811574167	0.01881255442757107	-0.40116378661080904	-1.7194225232238876	18	85
KEGG_MELANOGENESIS	0.004134672179562906	0.01961015948021264	-0.40438444366708926	-1.725197114928592	20	83
KEGG_ARRHYTHMOGENIC_RIGHT_VENTRICULAR_CARDIOMYOPATHY_ARVC	0.005607850991387943	0.024497454330799962	-0.42843008268144367	-1.7391695262962734	27	65
KEGG_DILATED_CARDIOMYOPATHY	0.005550049554013875	0.024497454330799962	-0.4091563877265493	-1.706678421262684	27	74
KEGG_VASCULAR_SMOOTH_MUSCLE_CONTRACTION	0.0053475935828877	0.024497454330799962	-0.3694295414896982	-1.6187416373914565	26	98
KEGG_INSULIN_SIGNALING_PATHWAY	0.006550218340611353	0.027880416526704734	-0.3434579046914106	-1.5634561134729301	32	123
KEGG_AMINO_SUGAR_AND_NUCLEOTIDE_SUGAR_METABOLISM	0.01112214498510427	0.04615690168818272	0.43736452175364987	1.6421152491721687	55	42
